# Characterization of starch metabolism pathways in dinoflagellates, chromerids and apicomplexans highlights the presence of a starch accumulating symbiont in their common ancestor

**DOI:** 10.64898/2026.09.25.754361

**Authors:** Cenci Ugo, Malika Chabi, Léa Fermont, Philippe Deschamps, Marie Leleu, Catherine Tirtiaux, John M. Archibald, Miroslav Oborník, Colleoni Christophe, Steven Ball

**Author notes:** Corresponding authors (S.B.). These authors contributed equally to this work (Cenci Ugo, Malika Chabi, Léa Fermont).

## Abstract

Unlike most other heterotrophic protist lineages which synthesize glycogen, alveolates accumulate α-glucan storage polysaccharides in the form of starch. Within Alveolata, ciliates do so by using a simple pathway analogous to that used for glycogen metabolism in eukaryotes. However, Myzozoa have evolved five additional enzymatic steps which are common to Dinoflagellata, Chromerids and Apicomplexa. Moreover, dinoflagellates have acquired seven additional enzymes that distinguish them from the Chromerids-Apicompexa lineages, while chromerids possess only a single enzyme not found in dinoflagellates. Such modifications are not found in other eukaryotic lineages save for those resulting directly from primary or secondary plastid endosymbiosis. The many differences affecting the starch pathway of Myzozoa can be explained by a single secondary or tertiary plastid endosymbiosis of a starch-containing alga followed by distinct compartmentalisation outcomes of starch metabolism in Dinoflagellata relative to chromerids and Apicomplexa.
