## Supplemental table S1 for "Characterization of starch metabolism pathways in dinoflagellates, chromerids and apicomplexans highlights the presence of a starch accumulating symbiont in their common ancestor"

### Sheet: Sheet1
			Glycogenin GT8	glycogen synthase GT3	ADP-glc pyrophosphorylase	GT5UDP-glc	SSI-SSII	GBSS	SSIII-SSIV	Branching enzyme GH13_8	Branching enzyme GH13_9	Pullulanase GH13_13 GH13_14	Isoamylase GH13_11	iDBE GH13_25-GH133	GH13_1	GH13_6	GH13_10	GH13_15	GH13_21	GH13_23	GH13_24	GH13_27	GH13_32	GH13_36	Other unsure GH13 (no GH13_4, GH13_16, GH13_17)	StarchPhosphorylase GT35	β-amylase GH14	GH77	GH57	GWD-PWD	Laforin (sex4)	Fusion	ESV-LESV	PTST
															α-amylase GH13	α-amylase GH13	α-amylase GH13	α-amylase GH13	α-amylase GH13	α-amylase GH13	α-amylase GH13	α-amylase GH13	α-amylase GH13	α-amylase GH13	α-amylase GH13			DPE1 / DPE / α_1,4 glucanotransferase
			Glycogenin GT8	glycogen synthase GT3	ADP-glc pyrophosphorylase	GT5UDP-glc	SSI-SSII	GBSS	SSIII-SSIV	Branching enzyme GH13_8	Branching enzyme GH13_9	Pullulanase GH13_13 GH13_14	Isoamylase GH13_11	iDBE GH13_25-GH133	GH13_1	GH13_6	GH13_10	GH13_15	GH13_21	GH13_23	GH13_24	GH13_27	GH13_32	GH13_36	Other unsure GH13 (no GH13_4, GH13_16, GH13_17)	StarchPhosphorylase GT35	β-amylase GH14	GH77	GH57	GWD-PWD	Laforin (sex4)	Fusion	ESV-LESV	PTST
Arabidopisis thaliana		Arabidopisis thaliana			AT5G48300.1 AT5G19220.1 AT1G27680.1 AT4G39210.1 AT2G21590.1 AT1G05610.2		AT5G24300.1 AT3G01180.1	AT1G32900.1	AT1G11720.2 AT4G18240.1 AT5G65685.5	AT2G36390.1 AT3G20440.2 AT5G03650.1		AT5G04360.1	AT1G03310.1 AT2G39930.1 AT4G09020.1			AT1G69830.1 AT1G76130.1 AT4G25000.1										AT3G29320.1 AT3G46970.1	AT2G32290.1 AT2G45880.1 AT3G23920.1 AT4G00490.1 AT4G15210.1 AT4G17090.1 AT5G18670.1 AT5G45300.3 AT5G55700.1	AT2G40840.1 AT5G64860.1		AT1G10760.1 AT4G24450.1 AT5G26570.1	AT3G01510.1 AT3G10940.1 AT3G52180.1		AT3G55760.1 AT1G42430.1	AT1G27070.1 AT5G03420.1 AT5G39790.3
Chlamydomonas reinhardtii		Chlamydomonas reinhardtii			Cre03.g188250.t1.2 Cre13.g567950.t1.2 Cre07.g331300.t1.2 Cre16.g683450.t1.2		Cre04.g215150.t2.1 Cre12.g521700.t1.2 Cre03.g185250.t1.2	Cre06.g257050.t1.1 Cre17.g721500.t1.2	Cre06.g282000.t1.1 Cre13.g579582.t1.1 Cre13.g579598.t2.1 Cre16.g663850.t1.1 Cre16.g665800.t1.2	Cre06.g270100.t1.1 Cre06.g289850.t1.1 Cre10.g444700.t1.1		Cre11.g476650.t1.1	Cre03.g155001.t1.1 Cre03.g207713.t1.1 Cre17.g698850.t1.1			Cre08.g362450.t1.2 Cre08.g384750.t1.1 Cre08.g385500.t2.1	Cre08.g373450.t1.1									Cre07.g336950.t1.1 Cre12.g552200.t1.2	Cre01.g044100.t1.2 Cre06.g270350.t1.1 Cre06.g307150.t1.1	Cre02.g095126.t1.1 Cre03.g181500.t1.2		Cre07.g319300.t1.1 Cre07.g319340.t1.1 Cre07.g332300.t1.2 Cre08.g363874.t1.1 Cre17.g719900.t1.2	Cre03.g151000.t1.2 Cre09.g403050.t1.1		Cre05.g248000.t1.2	Cre09.g387100.t1.1 Cre06.g283400.t1.2 Cre10.g457500.t1.1
Ostreococcus tauri		Ostreococcus tauri			jgi|Ostta1115_2|166363|MIX4436_11784_100 jgi|Ostta1115_2|98388|estExt_Genewise1.C_unitig_330135 jgi|Ostta1115_2|144953|gm1.2927_g		jgi|Ostta1115_2|195247|fgenesh2_kg.unitig_20_#_37_#_TRINITY_DN3912_c0_g1_i1 jgi|Ostta1115_2|74613|e_gw1.16.745.1	jgi|Ostta1115_2|189681|fgenesh2_kg.unitig_5_#_209_#_TRINITY_DN3777_c0_g1_i1	jgi|Ostta1115_2|10875|CE10874_7479 gi|Ostta1115_2|173981|MIX12054_15821_65 jgi|Ostta1115_2|189654|fgenesh2_kg.unitig_5_#_182_#_TRINITY_DN4218_c0_g1_i1	jgi|Ostta1115_2|148412|gm1.6386_g jgi|Ostta1115_2|106800|estExt_Genewise1Plus.C_unitig_1_t30486		jgi|Ostta1115_2|187361|fgenesh2_kg.ch_0100_#_390_#_TRIN	jgi|Ostta1115_2|81280|e_gw1.96.489.1 jgi|Ostta1115_2|75783|e_gw1.17.19.1			jgi|Ostta1115_2|194921|fgenesh2_kg.unitig_88_#_330 jgi|Ostta1115_2|193628|fgenesh2_kg.unitig_79 jgi|Ostta1115_2|92717|estExt_Genewise1.C_unitig_10_t20192										jgi|Ostta1115_2|188665|fgenesh2_kg.unitig_1_#_397_#_TRINITY_DN3302_c0_g2_i1 jgi|Ostta1115_2|80272|e_gw1.87.373.1 jgi|Ostta1115_2|207516|fgenesh2_pm.unitig_87_#_22	jgi|Ostta1115_2|194035|fgenesh2_kg.unitig jgi|Ostta1115_2|105248|estExt_Genewise1Plus.C_ch_0200_t30430	jgi|Ostta1115_2|74292|e_gw1.15.382.1 jgi|Ostta1115_2|3441|CE3440_1685		jgi|Ostta1115_2|168445|MIX6518_6426_92 jgi|Ostta1115_2|191323|fgenesh2_kg.unitig_12_#_94_#_TRINITY_DN4207 jgi|Ostta1115_2|208222|fgenesh2_pm.unitig_20_#_67 jgi|Ostta1115_2|143536|gm1.1510_g jgi|Ostta1115_2|56971|gw1.12.1100.1	gi|Ostta1115_2|192384|fgenesh2_kg.unitig_16_#_285_#_TRINITY_DN2571 jgi|Ostta1115_2|63547|e_gw1.0200.1173.1		jgi|Ostta1115_2|194355|fgenesh2_kg.unitig_86_#_5_#_TRINITY_DN2410_c0_g1_i1	jgi|Ostta1115_2|194355|fgenesh2_kg.unitig_86_#_5_#_TRINITY_DN2410_c0_g1_i1 jgi|Ostta1115_2|23258|CE23257_2804
Chondrus crispus		Chondrus crispus				XP_005718355.1				XP_005716136.1		XP_005711755.1	XP_005711786.1 XP_005712208.1													XP_005717739.1	XP_005717715.1	XP_005714071.1		XP_005716854.1 XP_005718942.1	XP_005716002.1			XP_005710291.1 XP_005712562.1
Porphyridium purpureum		Porphyridium purpureum				jgi|Porpu1328_1|707|rna-FVE85_5762		jgi|Porpu1328_1|2051|rna-FVE85_7106		jgi|Porpu1328_1|5252|rna-FVE85_0972 jgi|Porpu1328_1|8543|rna-FVE85_4774		jgi|Porpu1328_1|7052|rna-FVE85_2648	jgi|Porpu1328_1|5313|rna-FVE85_1033			jgi|Porpu1328_1|6208|rna-FVE85_1776									jgi|Porpu1328_1|7595|rna-FVE85_3191 jgi|Porpu1328_1|7017|rna-FVE85_2613	jgi|Porpu1328_1|6197|rna-FVE85_1765	jgi|Porpu1328_1|4137|rna-FVE85_1295 jgi|Porpu1328_1|5053|rna-FVE85_0773	jgi|Porpu1328_1|1389|rna-FVE85_6444 jgi|Porpu1328_1|311|rna-FVE85_5366 jgi|Porpu1328_1|356|rna-FVE85_5411 Jgi|Porpu1328_1|9157|rna-FVE85_8989		jgi|Porpu1328_1|9851|rna-FVE85_8171 jgi|Porpu1328_1|5266|rna-FVE85_0986 jgi|Porpu1328_1|4678|rna-FVE85_0398 jgi|Porpu1328_1|1949|rna-FVE85_7004 jgi|Porpu1328_1|7891|rna-FVE85_3862	jgi|Porpu1328_1|142|rna-FVE85_5197 jgi|Porpu1328_1|2453|rna-FVE85_7508 jgi|Porpu1328_1|8347|rna-FVE85_4318			jgi|Porpu1328_1|5848|rna-FVE85_1416
Cyanidioschyzon merolae		Cyanidioschyzon merolae	gnl|CMER|CMG174C			gnl|CMER|CMM317C				gnl|CMER|CMH144C		gnl|CMER|CMP300C	gnl|CMER|CMI294C Gnl|CMER|CMS197C	-											gnl|CMER|CMD033C	gnl|CMER|CMD184C	gnl|CMER|CMJ087C	gnl|CMER|CMP352C Gnl|CMER|CMT204C	-	gnl|CMER|CMT547C	CMER|CMT465C	-
Cyanophora paradoxa		Cyanophora paradoxa				evm.model.tig00000342.50 evm.model.tig00001052.14 evm.model.tig00020951.59		evm.model.tig00000135.1 evm.model.tig00021332.13 evm.model.tig00021582.12	evm.model.tig00020746.8	evm.model.tig00021432.19 evm.model.tig00000923.10 evm.model.tig00000981.14			evm.model.tig00000955.11 evm.model.tig00020703.36 evm.model.tig00021589.4	evm.model.tig00021682.4			evm.model.tig00000254.81 evm.model.tig00000402.50 evm.model.tig00000498.30 evm.model.tig00000792.52 evm.model.tig00000857.27									evm.model.tig00020553.171 evm.model.tig00020553.170 evm.model.tig00020964.23	evm.model.tig00000254.59	evm.model.tig00000145.9 evm.model.tig00000158.109 evm.model.tig00001408.12 evm.model.tig00020961.77 evm.model.tig00000237.4		evm.model.tig00000383.60 evm.model.tig00000202.9 evm.model.tig00000263.4 evm.model.tig00021014.2 evm.model.tig00021014.3 evm.model.tig00000829.23	evm.model.tig00021719.24 evm.model.tig00020904.137		evm.model.tig00000863.56
Guillardia theta		Guillardia theta	jgi|Guith1|112607|au.60_g13709 jgi|Guith1|48194|gw1.58.39.1				jgi|Guith1|159665|estExt_fgenesh2_pm.C_330017 jgi|Guith1|73067|e_gw1.46.58.1 jgi|Guith1|165414|estExt_fgenesh2_pg.C_920028 jgi|Guith1|78834|e_gw1.107.5.1 jgi|Guith1|149615|fgenesh2_pg.523_#_1	jgi|Guith1|164385|estExt_fgenesh2_pg.C_590082								jgi|Guith1|102025|au.9_g3127	jgi|Guith1|136858|fgenesh2_pg.22_#_123						jgi|Guith1|99638|au.2_g740		jgi|Guith1|161282|estExt_fgenesh2_pg.C_80263 jgi|Guith1|165891|estExt_fgenesh2_pg.C_1200038	jgi|Guith1|99268|au.1_g370 jgi|Guith1|81580|e_gw1.184.22.1	jgi|Guith1|109588|au.40_g10690 jgi|Guith1|96651|estExt_Genewise1.C_750001 jgi|Guith1|47288|gw1.228.10.1	jgi|Guith1|101143|au.6_g2245 jgi|Guith1|103520|au.13_g4622 jgi|Guith1|153107|fgenesh2_kg.43_#_13_#_4576_0_CCFI7590.g1_CCFI_CCFN_EXTA_EXTB jgi|Guith1|163686|estExt_fgenesh2_pg.C_430037 jgi|Guith1|145761|fgenesh2_pg.110_#_3		jgi|Guith1|72452|e_gw1.42.54.1 jgi|Guith1|62607|e_gw1.1.295.1 jgi|Guith1|166257|estExt_fgenesh2_pg.C_1500007 jgi|Guith1|164559|estExt_fgenesh2_pg.C_640041	jgi|Guith1|116460|au.96_g17562 jgi|Guith1|121914|au.265_g23016		jgi|Guith1|123024|au.684_g24126	jgi|Guith1|112703|au.61_g13805
Goniomonas		Goniomonas	comp24498_c0_seq1_6_ORF7_372 comp54408_c0_seq1_6_ORF26_603 comp55295_c0_seq1_6_ORF53_987	comp66941_c0_seq1_6_ORF27_754 g27930.t1		g13898.t1 g13899.t1				comp65857_c0_seq1_6_ORF30_704				comp52234_c0_seq1_6_ORF32_1480 comp59167_c1_seq1_6_ORF13_945	comp66113_c0_seq1_6_ORF36_490		comp56411_c1_seq1_6_ORF2_68	comp65311_c0_seq1_6_ORF18_634							comp52625_c0_seq1_6_ORF6_527 comp69419_c0_seq1_6_ORF27_635	comp67719_c0_seq1_6_ORF30_880 Comp67870_c0_seq1_6_ORF48_892	comp29092_c0_seq1_6_ORF32_467 comp66209_c0_seq1_6_ORF17_549	comp56792_c0_seq1_6_ORF7_934		comp56169_c0_seq1	comp58315_c0_seq2_6_ORF14_153			comp55181_c0_seq3_6_ORF8_131
Vitrella brassicaformis		Vitrella brassicaformis	jgi|Vitbras1|20644|Vbra_10395.t1			Vbra_19877.t1 Vbra_13108		Vbra_14225.t1			Vbra_16998 Vbra_21205 Vbra_4757 Vbra_19757			Vbra_16712	Vbra_1720 Vbra_10524 Vbra_8306 Vbra_243 Vbra_21791 Vbra_1592 Vbra_14830 Vbra_14652 Vbra_5744	Vbra_7098	Vbra_8800	Vbra_1734 Vbra_16098	Vbra_13329				Vbra_8023		Vbra_21221 Vbra_15345	Vbra_10544 Vbra_14192		Vbra_11752		Vbra_5721 Vbra_7068 Vbra_3883 Vbra_9028	Vbra_3883	Vbra_11534	Vbra_15832.t1 Vbra_15833.t1	Vbra_813.t1 Vbra_10083.t1 Vbra_10095.t1 Vbra_13852.t1
Chromera velia		Chromera velia				Cvel_9952.t1					Cvel_22229			Cvel_9931	Cvel_7684 Cvel_1954	Cvel_1082 Cvel_4418	Cvel_6924 Cvel_20619			Cvel_2834						Cvel_18721 Cvel_4205				Cvel_912 Cvel_25679 Cvel_9976.t1	Cvel_397	Cvel_2560	Cvel_11216.t1
Cryptosporidium parvum		Cryptosporidium parvum									cgd6_3280-RA-p1			cgd6_880-RA-p1											gd5_2910-RA-p1 cgd6_3750-RA-p1	cgd6_2450-RA-p1				cgd2_2340-RA-p1		cgd5_3140-RA-p1	cgd7_2820-RA-p1
Toxoplasma gondii		Toxoplasma gondii				XM_018779974.1					XM_002364776.2			XM_002366303.2		XM_018781898.1	XM_018780794.1									XM_018782637.1		XM_002365746.1		XM_018779638.1 XM_018782129.1	XM_018779326.1	XM_002369704.2	XM_002367804.2
Polarella		Polarella					jgi|Polgl1383_1_1|10039|scaffold_140.28 jgi|Polgl1383_1_1|15886|scaffold_1726.2 jgi|Polgl1383_1_1|17011|scaffold_1804.3 jgi|Polgl1383_1_1|23369|scaffold_23179.1 jgi|Polgl1383_1_1|31092|scaffold_336.3 jgi|Polgl1383_1_1|3390|scaffold_11183.2 jgi|Polgl1383_1_1|3614|scaffold_11277.1 jgi|Polgl1383_1_1|44317|scaffold_6052.3 jgi|Polgl1383_1_1|45090|scaffold_624.8 jgi|Polgl1383_1_1|49835|scaffold_748.3 j…	jgi|Polgl1383_1_1|19478|scaffold_1988.4 gi|Polgl1383_1_1|5818|scaffold_1217.6			jgi|Polgl1383_1_1|49539|scaffold_74.13 jgi|Polgl1383_1_1|3241|scaffold_1112.4 Jgi|Polgl1383_1_1|28486|scaffold_2945.1	jgi|Polgl1383_1_1|1346|scaffold_1044.2	jgi|Polgl1383_1_1|3351|scaffold_1117.19		jgi|Polgl1383_1_1|21888|scaffold_2180.1 jgi|Polgl1383_1_1|57600|scaffold_9765.2 jgi|Polgl1383_1_1|52149|scaffold_8083.9 jgi|Polgl1383_1_1|9867|scaffold_1395.4 Jgi|Polgl1383_1_1|12662|scaffold_1538.11	jgi|Polgl1383_1_1|45123|scaffold_6248.1 jgi|Polgl1383_1_1|37003|scaffold_4448.4 jgi|Polgl1383_1_1|10479|scaffold_14211.1 jgi|Polgl1383_1_1|23231|scaffold_23036.1 jgi|Polgl1383_1_1|43389|scaffold_5848.4 jgi|Polgl1383_1_1|20572|scaffold_20645.1 jgi|Polgl1383_1_1|13362|scaffold_158.14	jgi|Polgl1383_1_1|12363|scaffold_1521.12 jgi|Polgl1383_1_1|44256|scaffold_6041.1 jgi|Polgl1383_1_1|50533|scaffold_766.13 jgi|Polgl1383_1_1|6232|scaffold_1234.7	jgi|Polgl1383_1_1|26482|scaffold_267.4							jgi|Polgl1383_1_1|14342|scaffold_163.6 jgi|Polgl1383_1_1|824|scaffold_1026.11 jgi|Polgl1383_1_1|20855|scaffold_2088.4 jgi|Polgl1383_1_1|27309|scaffold_27870.1 jgi|Polgl1383_1_1|40181|scaffold_509.1 jgi|Polgl1383_1_1|39754|scaffold_5.18 jgi|Polgl1383_1_1|36897|scaffold_443.9 jgi|Polgl1383_1_1|52916|scaffold_83.16 jgi|Polgl1383_1_1|10317|scaffold_1413.5 jgi|Polgl1383_1_1|11204|scaffold_1458.12 jgi|…	gi|Polgl1383_1_1|25114|scaffold_2505.3 jgi|Polgl1383_1_1|53029|scaffold_8326.3	jgi|Polgl1383_1_1|12169|scaffold_15112.1 jgi|Polgl1383_1_1|14479|scaffold_16382.1 jgi|Polgl1383_1_1|22009|scaffold_21908.1 jgi|Polgl1383_1_1|5661|scaffold_12105.1 jgi|Polgl1383_1_1|32689|scaffold_3636.16			jgi|Polgl1383_1_1|31350|scaffold_340.8	jgi|Polgl1383_1_1|32855|scaffold_366.17 jgi|Polgl1383_1_1|305|scaffold_10086.1 jgi|Polgl1383_1_1|48698|scaffold_7161.2	jgi|Polgl1383_1_1|47364|scaffold_682.11 jgi|Polgl1383_1_1|41512|scaffold_5392.2
Symbiodinium		Symbiodinium					jgi|Symmic1|12735|rna38710 jgi|Symmic1|28933|rna20493 jgi|Symmic1|3577|rna33139 jgi|Symmic1|42689|rna30158 jgi|Symmic1|35865|rna25366	jgi|Symmic1|1323|rna31522 jgi|Symmic1|22230|rna15967 jgi|Symmic1|31637|rna22399		jgi|Symmic1|8486|rna8786 jgi|Symmic1|40146|rna28399 jgi|Symmic1|8475|rna8775 jgi|Symmic1|12902|rna38792 jgi|Symmic1|12732|rna38707	jgi|Symmic1|1368|rna6760 jgi|Symmic1|32955|rna23305 Jgi|Symmic1|32956|rna23306	jgi|Symmic1|40148|rna28401	jgi|Symmic1|4393|rna33618 Jgi|Symmic1|6191|rna34844		jgi|Symmic1|37764|rna26716 jgi|Symmic1|38237|rna786 jgi|Symmic1|42230|rna6183 jgi|Symmic1|34943|rna24796	jgi|Symmic1|918|rna31206 jgi|Symmic1|36100|rna25531 jgi|Symmic1|39771|rna28125	jgi|Symmic1|2776|rna32505 jgi|Symmic1|35228|rna25001 jgi|Symmic1|39032|rna27565					jgi|Symmic1|11243|rna9759	jgi|Symmic1|4084|rna33396 jgi|Symmic1|32696|rna23110 jgi|Symmic1|19438|rna14172 jgi|Symmic1|9299|rna36815 Jgi|Symmic1|27177|rna19360		jgi|Symmic1|12301|rna38458 jgi|Symmic1|3357|rna32969 jgi|Symmic1|31251|rna22138 jgi|Symmic1|3790|rna7390 Jgi|Symmic1|16967|rna12515 jgi|Symmic1|485|rna30902 jgi|Symmic1|12304|rna38461 jgi|Symmic1|33265|rna23534	jgi|Symmic1|16328|rna12108 jgi|Symmic1|22953|rna2890 jgi|Symmic1|1205|rna6734 jgi|Symmic1|36868|rna26058 jgi|Symmic1|6524|rna8168	jgi|Symmic1|35774|rna25287 jgi|Symmic1|3480|rna33042 Jgi|Symmic1|32668|rna23086 jgi|Symmic1|32670|rna23088			jgi|Symmic1|2563|rna7075 jgi|Symmic1|40379|rna28542 jgi|Symmic1|39771|rna28125	jgi|Symmic1|15053|rna11398 jgi|Symmic1|25470|rna18143	jgi|Symmic1|8476|rna8776 jgi|Symmic1|25410|rna18097 jgi|Symmic1|8478|rna8778
Oxyrrhis marina		Oxyrrhis marina					CAMPEP_0204929192 CAMPEP_0204936556 CAMPEP_0204976028 CAMPEP_0205070994 CAMPEP_0205056644			CAMPEP_0205056644(+GT5) CAMPEP_0204976028(+GT5) CAMPEP_0205070994(+GT5) CAMPEP_0204936556(+GT5) CAMPEP_0204929192 (+GT5)		CAMPEP_0205027190		CAMPEP_0205007738 CAMPEP_0205028524 CAMPEP_0204955152	CAMPEP_0204971886 CAMPEP_0204960306 CAMPEP_0204995668 CAMPEP_0204948882 CAMPEP_0204955960 CAMPEP_0204949268 CAMPEP_0205022300 CAMPEP_0205022200 CAMPEP_0204970290 CAMPEP_0204958974 CAMPEP_0204973172 CAMPEP_0205028586 CAMPEP_0205031532 CAMPEP_0205005816 CAMPEP_0205035980			CAMPEP_0204948168		CAMPEP_0204972874 CAMPEP_0204924212 CAMPEP_0205009624 CAMPEP_0204924012 CAMPEP_0205027488 CAMPEP_0204981550			CAMPEP_0204958294 CAMPEP_0205004548 CAMPEP_0205018834 CAMPEP_0205000004 CAMPEP_0205041424 CAMPEP_0205033064		CAMPEP_0204992636 CAMPEP_0205030780 CAMPEP_0204992598	CAMPEP_0204937340 CAMPEP_0205015732 CAMPEP_0204972362 CAMPEP_0205070740 CAMPEP_0204942896				-
Oxytricha trifallax		Oxytricha trifallax	ok			jgi|Oxytri1|3177880|rna17024				jgi|Oxytri1|3191715|rna11636 jgi|Oxytri1|3191777|rna9503				jgi|Oxytri1|3179946|rna12517	jgi|Oxytri1|3174704|rna15457 jgi|Oxytri1|3188271|rna15847 jgi|Oxytri1|3176622|rna10754 jgi|Oxytri1|3189558|rna10515 jgi|Oxytri1|3188334|rna11788 jgi|Oxytri1|3188331|rna21859										jgi|Oxytri1|3194290|rna17941	jgi|Oxytri1|3188748|rna1374 jgi|Oxytri1|3191213|rna787 jgi|Oxytri1|3191225|rna1532 jgi|Oxytri1|3188679|rna12357				jgi|Oxytri1|3192694|rna23673 jgi|Oxytri1|3188319|rna4839	jgi|Oxytri1|3190048|rna2285
Paramecium tetraurelia		Paramecium tetraurelia				XM_001424293.1 XM_001446425.1				XM_001423927.1 XM_001430136.1 XM_001455085.1 XM_001429073.1 XM_001431254.1 XM_001424643.1 XM_001435405.1				XM_001424697.1 XM_001424698.1 XM_001460984.1 XM_001430178.1	XM_001441139.1 XM_001441471.1 XM_001460564.1 XM_001462278.1										XM_001448350.1 XM_001447518.1 XM_001428932.1 XM_001448349.1	XM_001425914.1 XM_001445521.1 XM_001449867.1 XM_001455642.1				-	jgi|Partet1|4751730|XM_001425062.1 jgi|Partet1|4751897|XM_001425229.1 jgi|Partet1|4760724|XM_001434075.1 jgi|Partet1|4761245|XM_001434597.1 jgi|Partet1|4768494|XM_001441758.1 jgi|Partet1|4770978|XM_001444249.1 jgi|Partet1|4775612|XM_001448888.1 jgi|Partet1|4779906|XM_001453278.1 jgi|Partet1|4783315|XM_001456692.1 jgi|Partet1|4788508|XM_001461895.1			XM_001441360.1 XM_001431007.1
Tetrahymena thermophila		Tetrahymena thermophila				jgi|Tetthe1|3295881|XM_001027120.2				XM_001029557.3 XM_001020026.3				XM_012797698.1	XM_001020855.3										XM_001033400.2	XM_001024430.3 XM_001015571.2				-	jgi|Tetthe1|3296678|XM_001025376.1 jgi|Tetthe1|3298548|XM_001027258.3 jgi|Tetthe1|3310185|XM_001017661.2 jgi|Tetthe1|3318850|XM_001010090.3			XM_012799515.1 XM_001022952.3
Dictyostellium discoideum		Dictyostellium discoideum		DDB0231962|DDB_G0267674		DDB0231973|DDB_G0276105				DDB0214943|DDB_G0274105				DDB0234114|DDB_G0287569	DDB0214924|DDB_G0281547										DDB_G0286079	DDB0215010|DDB_G0281383 DDB0191397|DDB_G0291123		DDB0308488|DDB_G0284259		-
Saccharomyces cerevisiae		Saccharomyces cerevisiae	jgi|Sacce1|3898|YKR058W jgi|Sacce1|3295|YJL137C	jgi|Sacce1|2250|YFR015C jgi|Sacce1|4296|YLR258W						jgi|Sacce1|1913|YEL011W				jgi|Sacce1|6554|YPR184W											jgi|Sacce1|570|YBR299W jgi|Sacce1|1597|YIL172C jgi|Sacce1|2870|YGR287C jgi|Sacce1|2875|YGR292W jgi|Sacce1|3209|YJL221C jgi|Sacce1|3214|YJL216C jgi|Sacce1|5479|YOL157C	jgi|Sacce1|6525|YPR160W				-
Trichomonas vaginalis G3		Trichomonas vaginalis G3				XP_001323043.1				XP_001316724.1 XP_001321781.1				XP_001313063.1 XP_001315272.1				XP_001298742.1 XP_001305220.1 XP_001306391.1 XP_001314275.2 XP_001318635.1 XP_001584271.1							XP_001301825.1 XP_001302224.1 XP_001308305.1 XP_001314362.1 XP_001319135.1 XP_001329027.1 XP_001303802.2 XP_001324715.1 XP_001580800.1	XP_001299159.1 XP_001328746.1	XP_001310670.2 XP_001312145.1 XP_001312728.1 XP_001581832.1	XP_001276953.2 XP_001302508.1 XP_001304350.2 XP_001310373.1 XP_001310739.1 XP_001313895.1 XP_001325073.1 XP_001325907.1 XP_001580493.1 XP_001325906.1 XP_001303425.1
Giardia intestinalis		Giardia intestinalis		XM_001706674.1						XM_001704813.1				XM_001705681.1												XM_001705925.1		XM_001709836.1						XM_001705497.1
